# The effect of colonic pH on microbial activity and metabolite production using common prebiotics as substrates: an *in vitro* study

**DOI:** 10.1101/2023.03.29.534806

**Authors:** Zhuqing Xie, Weiwei He, Alex Gobbi, Hanne Christine Bertram, Dennis Sandris Nielsen

## Abstract

The interplay between gut microbiota (GM) and host via degradation of dietary components leading to the production of metabolites such as short-chain fatty acids (SCFAs) is affected by a range of factors including colonic pH and carbohydrate source. Here we investigate how differences in colonic pH influence GM composition and metabolite production using different substrates including inulin, lactose, Galactooligosaccharides (GOS), and Fructooligosaccharide (FOS) in an *in vitro* colon setup. We investigated 3 different pH regimes (low, 5.2 increasing to 6.4; medium, 5.6 increasing to 6.8 and high, 6.0 increasing to 7.2) and found that *Bacteroides* spp. decreased but *Bifidobacterium* spp. became abundant under low pH regimes, suggesting complex interactions of the bacterial community in the face of pH fluctuations in the colon. The butyrate producers *Butyricimonas* and *Christensenella* were enriched at higher pH conditions, where also butyrate production was increased using inulin as substrate. The relative abundance of *Phascolarctobacterium*, *Bacteroides*, and *Rikenellaceae* was also increased at higher colonic pH, which was accompanied by increased production of propionate using GOS and FOS as substrate. The gastrointestinal factors are linked in a complex network, where microbial activity leads to the production of SCFAs and other compounds that influence pH, which in turn seems to influence microbial activity. Taken together, our results show that dynamic changes in colonic pH under *in vitro* simulated conditions have a strong effect on gut microbial activity with SCFA production being higher at colonic pH conditions close to neutral.
