## Supplementary material for "The effect of colonic pH on microbial activity and metabolite production using common prebiotics as substrates: an *in vitro* study": Table S2

### Sheet: Table S2
	variable1	variable2	correlation	pvalue	support	corrected pvalue
	Bifidobacterium	Butyrate	0.204501	0.0337543	108	0.0727
	Bifidobacterium adolescentis	Formate	0.389176	3.14489e-05	108	0.0003
	Bifidobacterium adolescentis	Butyrate	-0.423046	5.08321e-06	108	0.0001
	Collinsella aerofaciens	Formate	-0.277084	0.00369491	108	0.0136
	Collinsella aerofaciens	Lactate	-0.348949	0.000214551	108	0.0017
	Adlercreutzia	Acetate	-0.19231	0.0472036	107	0.0958
	Adlercreutzia	Propionate	-0.264667	0.00587116	107	0.0183
	Mariprofundus	Formate	-0.209273	0.0418175	95	0.0855
	Mariprofundus	Butyrate	-0.226201	0.0275101	95	0.0621
	Clostridium	Formate	0.445624	1.34556e-06	108	0
	Clostridium	Propionate	-0.309	0.00113843	108	0.0055
	Clostridium	Lactate	0.29913	0.00166196	108	0.0075
	Clostridium perfringens	Butyrate	0.358502	0.000521255	90	0.003
	Rikenellaceae	Formate	-0.279297	0.00373909	106	0.0136
	Rikenellaceae	Propionate	0.378168	6.42077e-05	106	0.0005
	Rikenellaceae	Butyrate	0.39731	2.47572e-05	106	0.0002
	Rikenellaceae	Lactate	-0.387177	4.13029e-05	106	0.0004
	Bifidobacterium longum	Acetate	0.343794	0.000269549	108	0.0019
	Bifidobacterium longum	Propionate	0.289607	0.00236506	108	0.0099
	Bacteroides uniformis	Acetate	-0.210995	0.0283829	108	0.0631
	Bacteroides uniformis	Lactate	-0.318978	0.00076631	108	0.0041
	Bacteroides	Propionate	0.212375	0.0280821	107	0.0629
	Bacteroides	Lactate	-0.327473	0.000575148	107	0.0032
	Clostridiales	Formate	-0.487327	8.86009e-08	108	0
	Clostridiales	Propionate	0.239073	0.0127076	108	0.0332
	Clostridiales	Lactate	-0.519998	8.04562e-09	108	0
	Blautia	Formate	-0.544631	1.10676e-09	108	0
	Blautia	Acetate	0.243358	0.0111519	108	0.0309
	Blautia	Propionate	0.341219	0.000301651	108	0.0021
	Blautia	Lactate	-0.432424	2.96065e-06	108	0
	Coprococcus	Formate	-0.412703	9.98685e-06	107	0.0001
	Coprococcus	Butyrate	0.268718	0.00513149	107	0.0171
	Coprococcus	Lactate	-0.332583	0.000465184	107	0.0028
	Blautia producta	Formate	-0.465833	6.25506e-07	104	0
	Blautia producta	Acetate	0.224812	0.0217682	104	0.0521
	Blautia producta	Propionate	0.292712	0.00256688	104	0.0106
	Blautia producta	Lactate	-0.343978	0.000349896	104	0.0023
	Lachnospiraceae	Formate	-0.464167	4.1961e-07	108	0
	Lachnospiraceae	Propionate	0.298733	0.00168694	108	0.0075
	Lachnospiraceae	Butyrate	0.214168	0.0260346	108	0.0593
	Lachnospiraceae	Lactate	-0.473773	2.23231e-07	108	0
	Roseburia	Formate	-0.515509	2.14545e-08	104	0
	Roseburia	Lactate	-0.318919	0.000968066	104	0.005
	Enterobacteriaceae	Formate	0.347026	0.000286978	105	0.002
	Enterobacteriaceae	Butyrate	-0.380414	6.25446e-05	105	0.0005
	Proteobacteria	Formate	0.307834	0.00333908	89	0.0126
	Proteobacteria	Acetate	-0.26898	0.0108083	89	0.0306
	Proteobacteria	Propionate	-0.308552	0.00326249	89	0.0126
	Proteobacteria	Butyrate	-0.312956	0.00282586	89	0.0115
	Phascolarctobacterium	Propionate	0.491626	6.5537e-08	108	0
	Phascolarctobacterium	Lactate	-0.517818	9.5182e-09	108	0
	Veillonella dispar	Formate	0.258295	0.0129207	92	0.0332
	Erysipelotrichaceae	Formate	-0.447688	1.33209e-06	107	0
	Erysipelotrichaceae	Butyrate	0.272861	0.004462	107	0.0152
	Erysipelotrichaceae	Lactate	-0.230599	0.0168659	107	0.0418
	[Ruminococcus]	Formate	-0.331685	0.000453733	108	0.0028
	[Ruminococcus] gnavus	Formate	-0.475608	1.97433e-07	108	0
	[Ruminococcus] gnavus	Acetate	0.242019	0.0116192	108	0.0313
	[Ruminococcus] gnavus	Propionate	0.274406	0.0040542	108	0.0143
	[Ruminococcus] gnavus	Butyrate	0.199105	0.0388464	108	0.08
	[Ruminococcus] gnavus	Lactate	-0.246875	0.0100024	108	0.0286
	Bacteroides ovatus	Propionate	0.227804	0.0182819	107	0.0445
	Bacteroides ovatus	Lactate	-0.240391	0.0126277	107	0.0332
	Bifidobacteriaceae	Formate	-0.240923	0.0128534	106	0.0332
	Bifidobacteriaceae	Butyrate	0.266239	0.00580551	106	0.0183
	Dorea	Formate	-0.367667	9.06034e-05	108	0.0007
	Dorea	Acetate	0.20273	0.0353596	108	0.0743
	Dorea	Propionate	0.357927	0.000142836	108	0.0011
	Dorea	Lactate	-0.484617	1.06924e-07	108	0
	Ruminococcaceae	Formate	-0.226953	0.0181754	108	0.0445
	Ruminococcaceae	Propionate	0.319397	0.000753434	108	0.0041
	Ruminococcaceae	Butyrate	0.453333	8.35847e-07	108	0
	Ruminococcaceae	Lactate	-0.220216	0.0220148	108	0.0522
	Lutispora	Formate	0.445795	5.9731e-06	95	0.0001
	Lutispora	Propionate	-0.369537	0.000228276	95	0.0017
	Lutispora	Lactate	0.26605	0.00916202	95	0.027
	Clostridium butyricum	Formate	0.436069	1.94108e-05	89	0.0002
	Clostridium butyricum	Acetate	-0.236979	0.0253517	89	0.0582
	Clostridium butyricum	Propionate	-0.37369	0.00030957	89	0.0021
	Clostridium butyricum	Butyrate	0.266864	0.0114705	89	0.0313
	Clostridium butyricum	Lactate	0.341055	0.00107294	89	0.0054
	Clostridium thermopalmarium	Formate	0.448353	5.20266e-06	95	0.0001
	Clostridium thermopalmarium	Acetate	-0.291943	0.00409624	95	0.0143
	Clostridium thermopalmarium	Propionate	-0.49913	2.62553e-07	95	0
	Clostridium thermopalmarium	Butyrate	0.22017	0.0320392	95	0.0706
	Clostridium thermopalmarium	Lactate	0.217152	0.0345315	95	0.0732
	Ruminococcus	Formate	-0.210331	0.0366516	99	0.076
	Ruminococcus	Propionate	0.27539	0.00580043	99	0.0183
	Ruminococcus	Butyrate	0.248428	0.0131589	99	0.0335
	Ruminococcus	Lactate	-0.296297	0.00290282	99	0.0116
	Streptococcus	Formate	-0.253696	0.00806582	108	0.0243
	Streptococcus	Propionate	0.327559	0.000539249	108	0.0031
	Streptococcus	Butyrate	0.480492	1.41901e-07	108	0
	Streptococcus	Lactate	-0.261461	0.00627061	108	0.0193
	Slackia	Formate	0.289991	0.00584058	89	0.0183
	Bilophila	Acetate	0.224827	0.0252656	99	0.0582
	Bilophila	Propionate	0.414569	1.98887e-05	99	0.0002
	Bilophila	Butyrate	0.242444	0.0156131	99	0.0394
	Bilophila	Lactate	-0.305331	0.00211807	99	0.0091
	Parabacteroides	Propionate	0.272516	0.0058325	101	0.0183
	Parabacteroides	Butyrate	0.266403	0.0070846	101	0.0216
	Parabacteroides	Lactate	-0.229152	0.0211641	101	0.0511
	Oscillospira	Formate	-0.487281	1.69812e-06	87	0
	Oscillospira	Propionate	0.303254	0.00430083	87	0.0149
	Sutterella	Acetate	0.333396	0.000478894	106	0.0029
	Sutterella	Propionate	0.444279	1.83574e-06	106	0
	Sutterella	Butyrate	0.205563	0.0345203	106	0.0732
	[Mogibacteriaceae]	Acetate	0.252058	0.0109963	101	0.0308
	[Mogibacteriaceae]	Propionate	0.490931	1.86621e-07	101	0
	[Mogibacteriaceae]	Butyrate	0.255615	0.00988192	101	0.0285
	[Mogibacteriaceae]	Lactate	-0.315565	0.0013069	101	0.0061
	Parabacteroides distasonis	Formate	0.219502	0.023107	107	0.0544
	Parabacteroides distasonis	Propionate	0.205966	0.0333052	107	0.0723
	Parabacteroides distasonis	Butyrate	0.281603	0.00329885	107	0.0126
	Parabacteroides distasonis	Lactate	-0.275376	0.00409469	107	0.0143
	Gardnerella	Lactate	-0.264353	0.00925014	96	0.027
	Eggerthella lenta	Formate	0.281068	0.00553772	96	0.0182
	Eggerthella lenta	Butyrate	-0.283675	0.00509746	96	0.0171
	Nesterenkonia	Formate	0.215516	0.0250886	108	0.0582
	Nesterenkonia	Acetate	-0.239693	0.0124714	108	0.0332
	Nesterenkonia	Propionate	-0.282493	0.00305475	108	0.012
	Actinomycetales	Formate	-0.333227	0.000425125	108	0.0027
	Actinomycetales	Lactate	-0.202493	0.0355786	108	0.0743
	Butyrivibrio	Formate	-0.46246	5.72862e-06	88	0.0001
	Clostridiaceae	Formate	0.468484	3.16748e-07	108	0
	Clostridiaceae	Propionate	-0.314136	0.000930166	108	0.0049
	Clostridiaceae	Lactate	0.309726	0.00110662	108	0.0054
	Butyricimonas	Butyrate	0.366659	0.000238522	96	0.0018
	Faecalibacterium prausnitzii	Formate	-0.308167	0.00171758	101	0.0075
	Faecalibacterium prausnitzii	Acetate	0.309074	0.0016616	101	0.0075
	OPB41	Formate	-0.307523	0.00230485	96	0.0098
	Actinobacteria	Propionate	0.325067	0.00109122	98	0.0054
	Actinobacteria	Lactate	-0.216072	0.0326083	98	0.0713
	Epulopiscium	Lactate	-0.242537	0.0166836	97	0.0417
	Actinomyces	Formate	0.245455	0.0116095	105	0.0313
	Collinsella	Acetate	-0.277034	0.00370136	108	0.0136
	Collinsella	Propionate	-0.251635	0.00861287	108	0.0257
	Collinsella	Lactate	-0.308132	0.00117756	108	0.0056
